# Summary Visualisations of Gene Ontology Terms with GO-Figure!

**DOI:** 10.1101/2020.12.02.408534

**Authors:** Maarten JMF Reijnders, Robert M Waterhouse

**Author notes:** **Correspondence:** (MJMFR), (RMW).

## Abstract

The Gene Ontology (GO) is a cornerstone of functional genomics research that drives discoveries through knowledge-informed computational analysis of biological data from large-scale assays. Key to this success is how the GO can be used to support hypotheses or conclusions about the biology or evolution of a study system by identifying annotated functions that are overrepresented in subsets of genes of interest. Graphical visualisations of such GO term enrichment results are critical to aid interpretation and avoid biases by presenting researchers with intuitive visual data summaries. Amongst current visualisation tools and resources there is a lack of standalone open-source software solutions that facilitate systematic comparisons of multiple lists of GO terms. To address this we developed GO-Figure!, an open-source Python software for producing user-customisable semantic similarity scatterplots of redundancy-reduced GO term lists. The lists are simplified by grouping together GO terms with similar functions using their quantified information contents and semantic similarities, with user-control over grouping thresholds. Representatives are then selected for plotting in two-dimensional semantic space where similar GO terms are placed closer to each other on the scatterplot, with an array of user-customisable graphical attributes. GO-Figure! offers a simple solution for command-line plotting of informative summary visualisations of lists of GO terms, designed to support exploratory data analyses and multiple dataset comparisons.
