## Supplementary material for "Summary Visualisations of Gene Ontology Terms with GO-Figure!": Table S1

### Sheet: GO-Figure! Figure 1A
Representative	Member	Description	P-value	IC	Frequency
GO:0006541	GO:0006541	glutamine metabolic process	0.959	2420	3.76
GO:0051726	GO:0010564	regulation of cell cycle process	0.0128	3080	0.832
GO:0051726	GO:0051726	regulation of cell cycle	9.16e-07	2830	1.48
GO:0051726	GO:0090068	positive regulation of cell cycle process	0.00408	3950	0.113
GO:0051726	GO:0045787	positive regulation of cell cycle	0.254	3790	0.161
GO:0051726	GO:0007346	regulation of mitotic cell cycle	0.000166	3530	0.298
GO:0051726	GO:0000075	cell cycle checkpoint	0.00732	3710	0.196
GO:0051726	GO:0007093	mitotic cell cycle checkpoint	0.0255	3980	0.105
GO:0051726	GO:0007076	mitotic chromosome condensation	0.404	4300	0.0502
GO:0051726	GO:0007088	regulation of mitotic nuclear division	0.233	4090	0.0823
GO:0051726	GO:0051783	regulation of nuclear division	0.233	4020	0.0956
GO:0051726	GO:0007094	mitotic spindle assembly checkpoint	0.897	4320	0.048
GO:0051726	GO:0045841	negative regulation of mitotic metaphase/anaphase transition	0.897	4310	0.0495
GO:0051726	GO:0030071	regulation of mitotic metaphase/anaphase transition	0.56	4020	0.0956
GO:0051726	GO:0051983	regulation of chromosome segregation	0.757	3930	0.116
GO:0022403	GO:0051319	G2 phase	0.492	8420	3.82e-06
GO:0022403	GO:0022403	cell cycle phase	9.69e-11	8420	3.82e-06
GO:0022403	GO:0000085	mitotic G2 phase	0.492	8420	3.82e-06
GO:0022402	GO:0022402	cell cycle process	1.74e-12	2510	3.13
GO:0022402	GO:0007051	spindle organization	3.41e-06	3920	0.121
GO:0022402	GO:0000226	microtubule cytoskeleton organization	0.000343	3290	0.513
GO:0022402	GO:0007017	microtubule-based process	0.000121	2820	1.51
GO:0022402	GO:0031109	microtubule polymerization or depolymerization	0.252	4990	0.0102
GO:0022402	GO:0007010	cytoskeleton organization	0.369	2890	1.3
GO:0022402	GO:0006996	organelle organization	0.00198	1910	12.2
GO:0022402	GO:0071103	DNA conformation change	0.536	2180	6.58
GO:0022402	GO:0040001	establishment of mitotic spindle localization	0.0984	4570	0.0271
GO:0022402	GO:0051293	establishment of spindle localization	0.277	4520	0.0303
GO:0022402	GO:0051656	establishment of organelle localization	0.139	3690	0.206
GO:0006259	GO:0006259	DNA metabolic process	9.02e-05	1310	48.6
GO:0006259	GO:0006281	DNA repair	0.115	1780	16.7
GO:0006259	GO:0006139	nucleobase-containing compound metabolic process	0.64	744	181
GO:0006259	GO:0006974	cellular response to DNA damage stimulus	0.203	1610	24.8
GO:0006259	GO:0006302	double-strand break repair	0.266	3230	0.589
GO:0006259	GO:0033554	cellular response to stress	0.509	1590	25.8
GO:0051301	GO:0051301	cell division	1.84e-10	2220	6.09
GO:0000280	GO:0048285	organelle fission	1.5e-08	3930	0.119
GO:0000280	GO:0000280	nuclear division	2.2e-08	4430	0.0371
GO:0030949	GO:0030949	positive regulation of vascular endothelial growth factor receptor signaling pathway	0.402	5870	0.00135
GO:0007049	GO:0007049	cell cycle	5.43e-12	2390	4.11
GO:0007049	GO:0000278	mitotic cell cycle	2.2e-08	4040	0.0911
GO:0006260	GO:0006260	DNA replication	0.00706	2080	8.4
GO:0007059	GO:0007059	chromosome segregation	1.03e-08	2930	1.17
GO:0007059	GO:0000819	sister chromatid segregation	9.34e-05	4550	0.028
GO:0007059	GO:0000070	mitotic sister chromatid segregation	4.47e-05	4600	0.0254
GO:0045906	GO:0045906	negative regulation of vasoconstriction	0.522	5980	0.00106

### Sheet: REVIGO Figure 1B
Representative	term_ID	description	frequency	plot_X	plot_Y	plot_size	log10 p-value	uniqueness	dispensability	representative	eliminated
GO:0007049	GO:0007049	cell cycle	18.85	-3913	3354	5384	-142652	635	0	7049	0
GO:0022403	GO:0022403	cell cycle phase	0.01	1698	-5703	2072	-130137	881	0	22403	0
GO:0022403	GO:0051319	G2 phase	0.01			2072	-33080	876	1000	22403	1
GO:0022403	GO:0000085	mitotic G2 phase	0.01			2072	-33080	916	881	22403	1
GO:0051656	GO:0051656	establishment of organelle localization	1.8	4621	-3767	4364	-38570	886	0	51656	0
GO:0051656	GO:0051293	establishment of spindle localization	0.19			3379	-35575	337	985	51656	1
GO:0051656	GO:0040001	establishment of mitotic spindle localization	0.16			3322	-40070	318	812	51656	1
GO:0048285	GO:0048285	organelle fission	4.63	4898	1320	4774	-108239	507	96	48285	0
GO:0030949	GO:0030949	positive regulation of vascular endothelial growth factor receptor signaling pathway	0.02	-5195	-4472	2467	-33958	701	104	30949	0
GO:0006260	GO:0006260	DNA replication	15.77	1323	8125	5306	-51512	732	111	6260	0
GO:0006260	GO:0006302	double-strand break repair	2.11			4432	-35751	708	752	6260	1
GO:0006260	GO:0033554	cellular response to stress	29.67			5581	-32933	704	843	6260	1
GO:0006260	GO:0006974	cellular response to DNA damage stimulus	23.6			5481	-36925	702	932	6260	1
GO:0006260	GO:0006281	DNA repair	22.34			5457	-39393	652	725	6260	1
GO:0045906	GO:0045906	negative regulation of vasoconstriction	0.01	-2825	-5489	2215	-32823	757	149	45906	0
GO:0051983	GO:0051983	regulation of chromosome segregation	0.98	-5789	-355	4098	-31209	550	237	51983	0
GO:0006541	GO:0006541	glutamine metabolic process	4.72	-3072	5083	4782	-30182	649	277	6541	0
GO:0007059	GO:0007059	chromosome segregation	4.76	-6298	2549	4786	-109872	669	277	7059	0
GO:0007017	GO:0007017	microtubule-based process	6.58	-5766	3985	4927	-69172	662	287	7017	0
GO:0022402	GO:0022402	cell cycle process	10.53	-3792	1746	5131	-147595	382	303	22402	0
GO:0022402	GO:0030071	regulation of mitotic metaphase/anaphase transition	0.73			3974	-32518	235	941	22402	1
GO:0022402	GO:0000280	nuclear division	4.22			4734	-106576	429	959	22402	1
GO:0022402	GO:0000070	mitotic sister chromatid segregation	1.92			4393	-73497	242	912	22402	1
GO:0022402	GO:0007088	regulation of mitotic nuclear division	1.27			4213	-36326	248	881	22402	1
GO:0022402	GO:0007067	mitotic nuclear division	3.22			4616	-106576	248	772	22402	1
GO:0022402	GO:0007346	regulation of mitotic cell cycle	2.69			4537	-67799	349	889	22402	1
GO:0022402	GO:0007076	mitotic chromosome condensation	0.35			3655	-33936	288	799	22402	1
GO:0022402	GO:0051726	regulation of cell cycle	5.47			4846	-90381	392	814	22402	1
GO:0022402	GO:0000819	sister chromatid segregation	2.41			4490	-70297	257	949	22402	1
GO:0022402	GO:0007094	mitotic spindle assembly checkpoint	0.38			3688	-30472	246	955	22402	1
GO:0022402	GO:0010564	regulation of cell cycle process	3.12			4603	-48928	347	891	22402	1
GO:0022402	GO:0051783	regulation of nuclear division	1.46			4273	-36326	407	891	22402	1
GO:0022402	GO:0045841	negative regulation of mitotic metaphase/anaphase transition	0.46			3769	-30472	240	988	22402	1
GO:0051301	GO:0051301	cell division	12.3	-4876	3245	5198	-127352	646	308	51301	0
GO:0006259	GO:0006259	DNA metabolic process	56.07	923	7271	5857	-70448	727	438	6259	0
GO:0006139	GO:0006139	nucleobase-containing compound metabolic process	265.47	484	6185	6532	-31938	694	578	6139	0
GO:0006996	GO:0006996	organelle organization	35.95	3956	2544	5664	-57033	505	604	6996	0
GO:0007010	GO:0007010	cytoskeleton organization	7.86	4856	1845	5004	-34330	490	651	7010	0
GO:0007010	GO:0071103	DNA conformation change	10.8			5142	-32708	451	710	7010	1
GO:0090068	GO:0090068	positive regulation of cell cycle process	0.74	-4232	-698	3978	-53893	379	675	90068	0
GO:0090068	GO:0000075	cell cycle checkpoint	1.43			4263	-51355	391	757	90068	1
GO:0090068	GO:0007093	mitotic cell cycle checkpoint	0.98			4099	-45935	349	891	90068	1
GO:0090068	GO:0045787	positive regulation of cell cycle	1.07			4138	-35952	391	778	90068	1
GO:0007051	GO:0007051	spindle organization	0.83	-438	1193	4029	-84672	319	682	7051	0
GO:0007051	GO:0031109	microtubule polymerization or depolymerization	0.7			3956	-35986	436	813	7051	1
GO:0007051	GO:0000226	microtubule cytoskeleton organization	2.93			4575	-64647	399	777	7051	1
